# An evolutionarily conserved olfactory receptor is required for sex differences in blood pressure

**DOI:** 10.1101/2022.11.16.516677

**Authors:** Jiaojiao Xu, Rira Choi, Kunal Gupta, Helen R. Warren, Lakshmi Santhanam, Jennifer L. Pluznick

## Abstract

Sex differences in blood pressure are well-established, with premenopausal women having lower blood pressure than men by ∼10mmHg; however, the underlying mechanisms are not fully understood. We report here that olfactory receptor 558 (Olfr558), which has not previously been studied in non-olfactory tissues, localizes to vascular smooth muscle cells in numerous tissues including the kidney and heart. In the kidney, Olfr558 colocalizes with renin (a hormone that plays a key role in blood pressure regulation) in the renal afferent arteriole. Based on the localization of Olfr558, we hypothesized that Olfr558 plays a role in blood pressure regulation. We find that sex differences in blood pressure are intact in Olfr558 wildtype (WT) mice, but, are absent in Olfr558 knockout (KO) mice. We find that male KO mice have lowered diastolic blood pressure, decreased renin expression and activity, and altered vascular reactivity. Female KO mice exhibit increased blood pressure and increased pulse wave velocity, indicating increased vascular stiffness. The human ortholog of Olfr558, OR51E1, was previously identified as a locus associated with diastolic blood pressure. We report here that a rare OR51E1 missense variant has a statistically significant sex interaction effect with diastolic blood pressure, increasing diastolic blood pressure in women but decreasing it in men. In addition, we characterize how two different clinically relevant OR51E1 variants influence OR51E1 signaling *in vitro*. In sum, our findings demonstrate an evolutionarily conserved role for Olfr558/OR51E1 to mediate sex differences in blood pressure by altering renin, vascular reactivity, and arterial stiffness.
