## Supplemental Table 2 for "An evolutionarily conserved olfactory receptor is required for sex differences in blood pressure"

### Sheet: Sheet1
UK Biobank	ALL	Males	Females
Sample Size, N	423655	195093	228562
rs17224476 genotype (GG / AG / AA)	332,269 / 85,844 / 5,542	153,174 / 39,422 / 2,497	179,095 / 46,422 / 3,045
rs202113356 genotype (GG / AG / (missing))	423,577 / 20 / (58)	195,056 / 10 / (27)	228,521 / 10 / (31)
Sex (N males, %)	195,093 (46.0%)	n/a	n/a
Age in yrs ([min-max], mean ± SD)	[38-73], 56.8 ± 8.0	[38-73], 57.0 ± 8.1	[39-71], 56.6 ± 7.9
Age <50 years (N, %)	105,263 (24.8%)	47,792 (24.5%)	57,471 (25.1%)
SBP# (mean ± SD) (mmHg)	141.1 ± 20.6	144.8 ± 19.4	138.0 ± 21.1
DBP# (mean ± SD) (mmHg)	84.3 ± 11.3	86.6 ± 11.0	82.4 ± 11.1
taking anti-HTN meds (N, %)	79,283 (18.7%)	43,271 (22.2%)	35,562 (15.6%)
BMI (mean ± SD)	27.4 ± 4.8	27.9 ± 4.2	27.0 ± 5.1
# BP traits adjusted for anti-HTN medication use (+15mmHg for SBP; +10mmHg for DBP)
