## Supplemental Table 3 for "An evolutionarily conserved olfactory receptor is required for sex differences in blood pressure"

### Sheet: Sheet1
Supplementary Table 3A: rs17224476 Results for DBP: GG vs AG/AA
Model	BETA	P	SE	CI	N_Total	N(GG)	N(AG/AA)
all	0.158413	4.26581e-05	0.0387068	[0.083 - 0.234]	423655	332269	91386
Males	0.167536	0.00368292	0.0576885	[0.054 - 0.281]	195093	153174	41919
Females	0.15009	0.00400772	0.0521585	[0.048 - 0.252]	228562	179095	49467
Sex-int	0.0238318	0.758914	0.0776513	[-0.128 - 0.176]	423655	332269	91386
FemalesLess50	0.22243	0.0234255	0.0981387	[0.03 - 0.415]	57471	44975	12496
FemalesMore50	0.12541	0.0409997	0.0613688	[0.005 - 0.246]	171091	134120	36971
FemalesAge50int	-0.102218	0.394511	0.120049	[-0.338 - 0.133]	228562	179095	49467
MalesLess50	0.177436	0.107197	0.110143	[-0.038 - 0.393]	47792	37222	10570
MalesMore50	0.162821	0.0158964	0.0675238	[0.03 - 0.295]	147301	115952	31349
MalesAge50int	-0.0239471	0.857286	0.133164	[-0.285 - 0.237]	195093	153174	41919
Supplementary Table 3B: rs202113356 Results for DBP: GG vs AG
Model	BETA	P	SE	CI	N_Total	N(GG)	N(AG)
all	0.84263	0.716191	2.31776	[-3.7 - 5.385]	423597	423577	20
Males	-4.77298	0.149142	3.30866	[-11.258 - 1.712]	195066	195056	10
Females	6.28265	0.0533378	3.25158	[-0.09 - 12.656]	228531	228521	10
Sex-int	-11.2966	0.0147952	4.63478	[-20.381 - -2.212]	423597	423577	20
FemalesLess50	13.4367	0.0501339	6.85942	[-0.008 - 26.881]	57464	57462	2
FemalesMore50	3.89381	0.2933	3.70517	[-3.368 - 11.156]	171067	171059	8
FemalesAge50int	-9.16959	0.25873	8.11899	[-25.083 - 6.744]	228531	228521	10
MalesLess50	-8.79463	0.127294	5.76739	[-20.099 - 2.509]	47784	47781	3
MalesMore50	-2.99616	0.454782	4.0084	[-10.853 - 4.86]	147282	147275	7
MalesAge50int	6.33021	0.380612	7.2199	[-7.821 - 20.481]	195066	195056	10
Supplementary Table 2: Association Results for Analysis of Diastolic Blood Pressure in UK Biobank. (A) for rs17224476 lead variant; (B) for rs202113356 rare variant. Genotype model analysis compares GG non-carriers vs AG/AA carriers of the minor allele. "BETA": effect estimate in mmHg for the effect of the carrier AG/AA group; "P" = P-value (in bold if P<0.5); "SE" = Standard Error of Beta; "CI" …
